# A direct glia-to-neuron natural transdifferentiation ensures nimble sensory-motor coordination of male mating behaviour

**DOI:** 10.1101/285320

**Authors:** Laura Molina-García, Byunghyuk Kim, Steven J. Cook, Rachel Bonnington, Jack M. O’Shea, Michele Sammut, Sophie P. R. Gilbert, David J. Elliott, David H. Hall, Scott W. Emmons, Arantza Barrios, Richard J. Poole

**Affiliations:** Department of Cell and Developmental Biology, University College London, London WC1E 6BT, UK; Department of Genetics, Albert Einstein College of Medicine, Bronx, New York 10461, USA; Department of Life Science, Dongguk University-Seoul, Goyang 10326, Republic of Korea; Dominick P. Purpura Department of Neuroscience, Albert Einstein College of Medicine, Bronx, New York 10461, USA; Department of Biological Sciences, Columbia University, New York, NY 10027; Centre for Discovery Brain Sciences, Edinburgh University, Edinburgh EH8 9XD, UK

## Abstract

Sexually dimorphic behaviours require underlying differences in the nervous system between males and females. The extent to which nervous systems are sexually dimorphic and the cellular and molecular mechanisms that regulate these differences are only beginning to be understood. We reveal here a novel mechanism to generate male-specific neurons in *Caenorhabditis elegans*, through the direct transdifferentiation of sex-shared glial cells. This glia-to-neuron cell fate switch occurs during male sexual maturation under the cell-autonomous control of the sex-determination pathway. We show that the neurons generated are cholinergic, peptidergic and ciliated putative proprioceptors which integrate into male-specific circuits for copulation. These neurons ensure coordinated backward movement along the mate’s body during mating. One step of the mating sequence regulated by these neurons is an alternative readjustment movement performed when intromission becomes difficult to achieve. Our findings reveal programmed transdifferentiation as a developmental mechanism underlying flexibility in innate behaviour.
