## Supplementary material for "A direct glia-to-neuron natural transdifferentiation ensures nimble sensory-motor coordination of male mating behaviour": Table S1

Presynaptic cell	Postsynaptic cell	# Synapses	# Sections	Type
PHDL	PHDR	4	5	electrical
PHDL	R4BL	2	4	electrical
PHDL	R2BL	1	1	electrical
PHDL	EF3	17	56	chemical
PHDL	PVNL	3	15	chemical
PHDL	PGA	4	12	chemical
PHDL	R4BR	4	9	chemical
PHDL	PVY	3	9	chemical
PHDL	EF1	4	8	chemical
PHDL	R9AR	2	5	chemical
PHDL	PHDR	2	4	chemical
PHDL	unk3028	1	4	chemical
PHDL	PDB	2	3	chemical
PHDL	R8BR	1	3	chemical
PHDL	CP08	1	3	chemical
PHDL	[CP01]	1	3	chemical
PHDL	unk5652	1	2	chemical
PHDL	PVV	1	2	chemical
PHDL	unk2979	1	2	chemical
PHDL	unk3005	2	2	chemical
PHDL	DX3	1	2	chemical
PHDL	CP09	1	2	chemical
PHDL	PVX	1	2	chemical
PHDL	unk3002	1	2	chemical
R8BL	PHDL	5	18	chemical
PHDR	PHDL	2	13	chemical
R3BR	PHDL	3	6	chemical
R2BL	PHDL	2	6	chemical
unk3028	PHDL	2	4	chemical
R9AR	PHDL	2	3	chemical
R9AL	PHDL	2	3	chemical
R8BR	PHDL	2	3	chemical
R7AR	PHDL	1	2	chemical
PDB	PHDL	1	2	chemical
HOB	PHDL	1	2	chemical
PCAL	PHDL	1	1	chemical
PHDR	PHDL	4	5	electrical
PHDR	PCCR	1	1	electrical
PHDR	PVNR	1	1	electrical
PHDR	R2BL	1	1	electrical
PHDR	EF1	16	62	chemical
PHDR	PVNR	4	29	chemical
PHDR	EF2	5	28	chemical
PHDR	EF3	4	19	chemical
PHDR	PVNL	3	17	chemical
PHDR	PHDL	2	13	chemical
PHDR	PVV	6	11	chemical
PHDR	[R7BL]	2	11	chemical
PHDR	PVX	4	7	chemical
PHDR	R8BR	4	7	chemical
PHDR	R2BL	2	6	chemical
PHDR	unk2581[EFn]	3	5	chemical
PHDR	PCCR	2	4	chemical
PHDR	R9AR	2	3	chemical
PHDR	R4BR	2	3	chemical
PHDR	SPDR	1	2	chemical
PHDR	R7BR	2	2	chemical
PHDR	R2BR	1	2	chemical
PHDR	SPVR	1	2	chemical
PHDR	R9AL	1	1	chemical
PHDR	R8BL	1	1	chemical
PHDR	R8AR	1	1	chemical
PVNL	PHDR	2	14	chemical
R2BL	PHDR	3	12	chemical
R8BR	PHDR	4	7	chemical
R9AR	PHDR	2	6	chemical
PHDL	PHDR	2	4	chemical
R8BL	PHDR	2	3	chemical
R3BR	PHDR	1	1	chemical
R4BR	PHDR	1	1	chemical
R9BR	PHDR	1	1	chemical
