## Supplementary material for "A direct glia-to-neuron natural transdifferentiation ensures nimble sensory-motor coordination of male mating behaviour": Table S2

### Sheet: Sheet1
Strain name	Genotype	Figure	Purpose
SV1009	heIs63 [wrt-2::gfp + wrt-2p::gfp::H2B + lin-48p::mCherry] V	Figure 2A and 2B	Imaging PHso1 morphology
CHL32	drpIs1 [grl-2::gfp + dpy-5(+)]; itIs37 [pie-1p::mCherry::H2B::pie-1 3'UTR + unc-119(+)] IV; stIs10116 [his-72(promoter)::his-24::mCherry::let-858 3'UTR + unc-119(+)]; him-5(e1490) V	Figure 3A	Imaging PHso1 and PHso2
CHL33	nsIs198 [mir-228::gfp]; him-8(e1489) IV; otIs356 [rab-3::2xNLS::TagRFP] V	Figure 4A	Imaging glial/neuronal fate
CHL42	drpIs2 [grl-2::gfp + dpy-5(+)]; him-8(e1489) IV; otIs356 [rab-3::2xNLS::TagRFP] V	Figure 4A	Imaging glial/neuronal fate
OH13083	him-5(e1490) V; otIs576 [unc-17fos::gfp + lin-44YFP]	Figure 4D	Imaging neuronal fate
CHL36	inIs179 [ida-1::gfp]; drpIs3 [lin-48-tdTomato]; him-8(e1489) IV	Figure 4E	Imaging neuronal fate
CHL52	mnIs17 [osm-6::gfp + unc-36(+)]; drpIs3 [lin-48::tdTomato]; him-5(e1490)	Figure 4F	Imaging neuronal fate
BAR77	oleEx24 [grl-2(1kb)::fem-3::SL2::mCherry (8ng)+ elt-2::gfp (40ng)]; inIs179 [ida-1::gfp] II; him-8(e1489) IV	Figure 5A and 5B	Sex transformation
CHL62	oleEx18 [grl-2(1kb)::fem-3::SL2mCherry(20ng) + elt-2::gfp (40ng)]; otIs291 [rab-3::nls::yfp + rol-6]; drpIs3 [lin-48-tdTomato]; him-5(e1490)	Figure 5A and 5C	Sex transformation
EM1370	bxEx271 [oig-8::gfp + oig-8::mCherry::rab-3]; him-5(e1490) V	Figure 6A	PHD synapse imaging
EM1371	bxEx272 [oig-8::gfp + oig-8::mCherry::rab-3]; him-5(e1490) V	Figure 6A	PHD synapse imaging
BAR90	him-5(e1490) V; oleEx27 [oig-8::GCaMP6f::SL2::mRFP(30ng/µl) + cc::gfp(30ng/µl)]	Figure 6E and 6F	PHD functional imaging in restrained animals
BAR115	unc-51(e369) him-5(e1490) V; oleEx27 [oig-8::GCaMP6f::SL2::mRFP(30ng/µl) + cc::gfp(30ng/µl)]	Figure 6E and 6F	PHD functional imaging in restrained animals
BAR115	unc-51(e369) him-5(e1490) V; oleEx27 [oig-8::GCaMP6f::SL2::mRFP(30ng/µl) + cc::gfp(30ng/µl)]; oleEx38 [myo-3::HisCL1::SL2::Cherry(20ng/µl)]	Figure 6E and 6F	PHD functional imaging in restrained animals
BAR95	unc-13 (e51) I; him-5 (e1490) V; oleEx27 [oig-8::GCaMP6f::SL2::mRFP(30ng/µl) + cc::gfp(30ng/µl)]	Figure 6E and 6F	PHD functional imaging in restrained animals
BAR106	unc-31(e169) IV ; him-5(e1490) V ; oleEx27 [oig-8::GCaMP6f::SL2::mRFP(30ng/µl) + cc::gfp(30ng/µl)]	Figure 6E and 6F	PHD functional imaging in restrained animals
EM1251	bxEx201[oig-8::gfp+pha-1]; him-5(e1490) V - line#1	Figure 7A-7H	PHD identification for ablation
EM1253	bxEx201[oig-8::gfp+pha-1]; him-5(e1490) V - line#3	Figure 7A-7H	PHD identification for ablation
BAR94	lite-1(ce314)X; him-5(e1490) V; oleEx30[oig-8::GCaMP6f::SL2::mRFP(50ng/µl)]	Figure 7C, 7F and 7H	PHD functional imaging in mating animals
CHL30	vsIs48 [unc-17::gfp]; drpI3 [lin-48::tdTomato]; him-5(e1490) V	Figure 7A and 7F, Movies S5-S7	PHD identification for ablation
CB369	unc-51(e369)	Figure 7B-H	Inmobile hermaphrodites for mating assays
